# Seq2scFv: a toolkit for the comprehensive analysis of display libraries from long-read sequencing platforms

**DOI:** 10.1101/2024.07.04.602016

**Authors:** Marianne Bachmann Salvy, Luca Santuari, Emanuel Schmid-Siegert, Nikolaos Lykoskoufis, Ioannis Xenarios, Bulak Arpat

## Abstract

Antibodies have emerged as the leading class of biotherapeutics, yet traditional screening methods face significant time and resource challenges in identifying lead candidates. Integrating highthroughput sequencing with computational approaches marks a pivotal advancement in antibody discovery, expanding the antibody space to explore. In this context, a major breakthrough has been the full-length sequencing of single-chain variable fragments (scFvs) used in *in vitro* display libraries. However, few tools address the task of annotating the paired heavy and light chain variable domains (VH and VL), which is the primary advantage of full-scFv sequencing. To address this methodological gap, we introduce Seq2scFv, a novel open-source toolkit designed for analyzing *in vitro* display libraries from long-read sequencing platforms. Seq2scFv facilitates the identification and thorough characterization of V(D)J recombination in both VH and VL regions. In addition to providing annotated scFvs, translated sequences and numbered chains, Seq2scFv enables linker inference and characterization, sequence encoding with unique identifiers and quantification of identical sequences across selection rounds, thereby simplifying enrichment identification. With its versatile and standalone functionality, we anticipate that the implementation of Seq2scFv tools in antibody discovery pipelines will efficiently expedite the full characterization of display libraries and potentially facilitate the identification of high-affinity antibody candidates.
