## Supplementary Table 2 for "Seq2scFv: a toolkit for the comprehensive analysis of display libraries from long-read sequencing platforms"

### Sheet: Sheet1
	Name	Group	Source	Type	Definition
	aa_scFv_id	ID	Seq2scFv	string	SEGUID of amino acid scFV.
	nt_scFv_id	ID	Seq2scFv	string	SEGUID of nucleotide scFv
	sequence_id	ID	AIRR, IgBLAST	string	SEGUID of the sequencing read from which the scFv is inferred.
	aa_scFv	Paired VH-VL sequence	Seq2scFv	string	Amino acid scFv.
	nt_scFv	Paired VH-VL sequence	Seq2scFv	string	Nucleotide scFv.
	sequence	Paired VH-VL sequence	AIRR, IgBLAST	string	Unmodified nucleotide sequence read from which scFv was inferred.
	scFv_start	Paired VH-VL sequence	Seq2scFv	integer	Start position of the inferred scFv relative to the sequence (0-based closed interval).
	scFv_end	Paired VH-VL sequence	Seq2scFv	integer	End position of the inferred scFv relative to the sequence (0-based closed interval).
	frame	Paired VH-VL sequence	Seq2scFv	integer	Translation frame of inferred scFv.
	linker_start	Linker annotation	Seq2scFv	integer	Start position of the inferred linker relative to the sequence (0-based closed interval).
	linker_end	Linker annotation	Seq2scFv	integer	End position of the inferred linker relative to the sequence (0-based closed interval).
	nt_linker	Linker annotation	Seq2scFv	string	Nucleotide sequence of the inferred linker.
	aa_linker	Linker annotation	Seq2scFv	string	Amino acid sequence of the inferred linker.
	score_pcnt	Linker annotation	Seq2scFv	float	Percent of amino acids in the inferred linker aligning to the consensus linker sequence.
	mismatches	Linker annotation	Seq2scFv	integer	Number of mismatches between the inferred linker and the consensus linker sequence.
	linker_overhang	Linker annotation	Seq2scFv	integer	Number of non-aligned amino-acids in the inferred linker.
	VH_IGH	Quality flags	Seq2scFv	integer	scFv is constructed with first VH, then VL (1 if true, 0 if false).
	linker_pass	Quality flags	Seq2scFv	integer	scFv passes all linker quality criteria specified by user (1 if true, 0 if false).
	productive_scfv	Quality flags	Seq2scFv	integer	Both chains are flagged as productive by IgBLAST (1 if true, 0 if false).
	complete_scfv	Quality flags	Seq2scFv	integer	Both chains are flagged as complet by IgBLAST (1 if true, 0 if false).
	min_chain_aa_len	Quality flags	Seq2scFv	integer	Botch chains pass the minimum chain length criteria set by user (1 if true, 0 if false).
	VH_locus, VL_locus	Heavy chain, Light chain	AIRR, IgBLAST	string	Gene locus (chain type). Note that this field uses a controlled vocabulary that is meant to provide a generic classification of the locus, not necessarily the correct designation according to a specific nomenclature.
	VH_stop_codon, VL_stop_codon	Heavy chain, Light chain	AIRR, IgBLAST	boolean	True if the aligned sequence contains a stop codon.
	VH_vj_in_frame, VL_vj_in_frame	Heavy chain, Light chain	AIRR, IgBLAST	boolean	True if the V and J gene alignments are in-frame.
	VH_v_frameshift, VL_v_frameshift	Heavy chain, Light chain	AIRR, IgBLAST	boolean	True if the V gene in the query nucleotide sequence contains a translational frameshift relative to the frame of the V gene reference sequence.
	VH_productive, VL_productive	Heavy chain, Light chain	AIRR, IgBLAST	boolean	True if the V(D)J sequence is predicted to be productive.
	VH_rev_comp, VL_rev_comp	Heavy chain, Light chain	AIRR, IgBLAST	boolean	True if the alignment is on the opposite strand (reverse complemented) with respect to the query sequence. If True then all output data, such as alignment coordinates and sequences, are based on the reverse complement of 'sequence'.
	VH_complete_vdj, VL_complete_vdj	Heavy chain, Light chain	AIRR, IgBLAST	boolean	True if the sequence alignment spans the entire V(D)J region. Meaning, sequence_alignment includes both the first V gene codon that encodes the mature polypeptide chain (i.e., after the leader sequence) and the last complete codon of the J gene (i.e., before the J-C splice site). This does not require an absence of deletions within the internal FWR and CDR regions of the alignment.
	VH_v_call, VL_v_call	Heavy chain, Light chain	AIRR, IgBLAST	string	V gene with allele. If referring to a known reference sequence in a database the relevant gene/allele nomenclature should be followed (e.g., IGHV4-59*01 if using IMGT/GENE-DB).
	VH_d_call, VL_d_call	Heavy chain, Light chain	AIRR, IgBLAST	string	First or only D gene with allele. If referring to a known reference sequence in a database the relevant gene/allele nomenclature should be followed (e.g., IGHD3-10*01 if using IMGT/GENE-DB).
	VH_j_call, VL_j_call	Heavy chain, Light chain	AIRR, IgBLAST	string	J gene with allele. If referring to a known reference sequence in a database the relevant gene/allele nomenclature should be followed (e.g., IGHJ4*02 if using IMGT/GENE-DB).
	VH_sequence_alignment, VL_sequence_alignment	Heavy chain, Light chain	AIRR, IgBLAST	string	Aligned portion of query sequence, including any indel corrections or numbering spacers, such as IMGT-gaps. Typically, this will include only the V(D)J region, but that is not a requirement.
	VH_germline_alignment, VL_germline_alignment	Heavy chain, Light chain	AIRR, IgBLAST	string	Assembled, aligned, full-length inferred germline sequence spanning the same region as the sequence_alignment field (typically the V(D)J region) and including the same set of corrections and spacers (if any).
	VH_sequence_alignment_aa, VL_sequence_alignment_aa	Heavy chain, Light chain	AIRR, IgBLAST	string	Amino acid translation of the aligned query sequence.
	VH_germline_alignment_aa, VL_germline_alignment_aa	Heavy chain, Light chain	AIRR, IgBLAST	string	Amino acid translation of the assembled germline sequence.
	VH_v_alignment_start, VL_v_alignment_start	Heavy chain, Light chain	AIRR, IgBLAST	integer	Start position of the V gene alignment in both the sequence_alignment and germline_alignment fields (1-based closed interval).
	VH_v_alignment_end, VL_v_alignment_end	Heavy chain, Light chain	AIRR, IgBLAST	integer	End position of the V gene alignment in both the sequence_alignment and germline_alignment fields (1-based closed interval).
	VH_d_alignment_start, VL_d_alignment_start	Heavy chain, Light chain	AIRR, IgBLAST	integer	Start position of the first or only D gene in both the sequence_alignment and germline_alignment fields (1-based closed interval).
	VH_d_alignment_end, VL_d_alignment_end	Heavy chain, Light chain	AIRR, IgBLAST	integer	End position of the first or only D gene in both the sequence_alignment and germline_alignment fields (1-based closed interval).
	VH_j_alignment_start, VL_j_alignment_start	Heavy chain, Light chain	AIRR, IgBLAST	integer	Start position of the J gene alignment in both the sequence_alignment and germline_alignment fields (1-based closed interval).
	VH_j_alignment_end, VL_j_alignment_end	Heavy chain, Light chain	AIRR, IgBLAST	integer	End position of the J gene alignment in both the sequence_alignment and germline_alignment fields (1-based closed interval).
	VH_v_sequence_alignment, VL_v_sequence_alignment	Heavy chain, Light chain	AIRR, IgBLAST	string	Aligned portion of query sequence assigned to the V gene, including any indel corrections or numbering spacers.
	VH_v_sequence_alignment_aa, VL_v_sequence_alignment_aa	Heavy chain, Light chain	AIRR, IgBLAST	string	Amino acid translation of the v_sequence_alignment field.
	VH_v_germline_alignment, VL_v_germline_alignment	Heavy chain, Light chain	AIRR, IgBLAST	string	Aligned V gene germline sequence spanning the same region as the v_sequence_alignment field and including the same set of corrections and spacers (if any).
	VH_v_germline_alignment_aa, VL_v_germline_alignment_aa	Heavy chain, Light chain	AIRR, IgBLAST	string	Amino acid translation of the v_germline_alignment field.
	VH_d_sequence_alignment, VL_d_sequence_alignment	Heavy chain, Light chain	AIRR, IgBLAST	string	Aligned portion of query sequence assigned to the first or only D gene, including any indel corrections or numbering spacers.
	VH_d_sequence_alignment_aa, VL_d_sequence_alignment_aa	Heavy chain, Light chain	AIRR, IgBLAST	string	Amino acid translation of the d_sequence_alignment field.
	VH_d_germline_alignment, VL_d_germline_alignment	Heavy chain, Light chain	AIRR, IgBLAST	string	Aligned D gene germline sequence spanning the same region as the d_sequence_alignment field and including the same set of corrections and spacers (if any).
	VH_d_germline_alignment_aa, VL_d_germline_alignment_aa	Heavy chain, Light chain	AIRR, IgBLAST	string	Amino acid translation of the d_germline_alignment field.
	VH_j_sequence_alignment, VL_j_sequence_alignment	Heavy chain, Light chain	AIRR, IgBLAST	string	Aligned portion of query sequence assigned to the J gene, including any indel corrections or numbering spacers.
	VH_j_sequence_alignment_aa, VL_j_sequence_alignment_aa	Heavy chain, Light chain	AIRR, IgBLAST	string	Amino acid translation of the j_sequence_alignment field.
	VH_j_germline_alignment, VL_j_germline_alignment	Heavy chain, Light chain	AIRR, IgBLAST	string	Aligned J gene germline sequence spanning the same region as the j_sequence_alignment field and including the same set of corrections and spacers (if any).
	VH_j_germline_alignment_aa, VL_j_germline_alignment_aa	Heavy chain, Light chain	AIRR, IgBLAST	string	Amino acid translation of the j_germline_alignment field.
	VH_fwr1, VL_fwr1	Heavy chain, Light chain	AIRR, IgBLAST	string	Nucleotide sequence of the aligned FWR1 region.
	VH_fwr1_aa, VL_fwr1_aa	Heavy chain, Light chain	AIRR, IgBLAST	string	Amino acid translation of the fwr1 field.
	VH_cdr1, VL_cdr1	Heavy chain, Light chain	AIRR, IgBLAST	string	Nucleotide sequence of the aligned CDR1 region.
	VH_cdr1_aa, VL_cdr1_aa	Heavy chain, Light chain	AIRR, IgBLAST	string	Amino acid translation of the cdr1 field.
	VH_fwr2, VL_fwr2	Heavy chain, Light chain	AIRR, IgBLAST	string	Nucleotide sequence of the aligned FWR2 region.
	VH_fwr2_aa, VL_fwr2_aa	Heavy chain, Light chain	AIRR, IgBLAST	string	Amino acid translation of the fwr2 field.
	VH_cdr2, VL_cdr2	Heavy chain, Light chain	AIRR, IgBLAST	string	Nucleotide sequence of the aligned CDR2 region.
	VH_cdr2_aa, VL_cdr2_aa	Heavy chain, Light chain	AIRR, IgBLAST	string	Amino acid translation of the cdr2 field.
	VH_fwr3, VL_fwr3	Heavy chain, Light chain	AIRR, IgBLAST	string	Nucleotide sequence of the aligned FWR3 region.
	VH_fwr3_aa, VL_fwr3_aa	Heavy chain, Light chain	AIRR, IgBLAST	string	Amino acid translation of the fwr3 field.
	VH_fwr4, VL_fwr4	Heavy chain, Light chain	AIRR, IgBLAST	string	Nucleotide sequence of the aligned FWR4 region.
	VH_fwr4_aa, VL_fwr4_aa	Heavy chain, Light chain	AIRR, IgBLAST	string	Amino acid translation of the fwr4 field.
	VH_cdr3, VL_cdr3	Heavy chain, Light chain	AIRR, IgBLAST	string	Nucleotide sequence of the aligned CDR3 region.
	VH_cdr3_aa, VL_cdr3_aa	Heavy chain, Light chain	AIRR, IgBLAST	string	Amino acid translation of the cdr3 field.
	VH_junction, VL_junction	Heavy chain, Light chain	AIRR, IgBLAST	string	Junction region nucleotide sequence, where the junction is defined as the CDR3 plus the two flanking conserved codons.
	VH_junction_length, VL_junction_length	Heavy chain, Light chain	AIRR, IgBLAST	integer	Number of nucleotides in the junction sequence.
	VH_junction_aa, VL_junction_aa	Heavy chain, Light chain	AIRR, IgBLAST	string	Amino acid translation of the junction.
	VH_junction_aa_length, VL_junction_aa_length	Heavy chain, Light chain	AIRR, IgBLAST	integer	Number of amino acids in the junction sequence.
	VH_v_score, VL_v_score	Heavy chain, Light chain	AIRR, IgBLAST	float	Alignment score for the V gene.
	VH_d_score, VL_d_score	Heavy chain, Light chain	AIRR, IgBLAST	float	Alignment score for the first or only D gene alignment.
	VH_j_score, VL_j_score	Heavy chain, Light chain	AIRR, IgBLAST	float	Alignment score for the J gene alignment.
	VH_v_cigar, VL_v_cigar	Heavy chain, Light chain	AIRR, IgBLAST	string	CIGAR string for the V gene alignment.
	VH_d_cigar, VL_d_cigar	Heavy chain, Light chain	AIRR, IgBLAST	string	CIGAR string for the first or only D gene alignment.
	VH_j_cigar, VL_j_cigar	Heavy chain, Light chain	AIRR, IgBLAST	string	CIGAR string for the J gene alignment.
	VH_v_support, VL_v_support	Heavy chain, Light chain	AIRR, IgBLAST	float	V gene alignment E-value.
	VH_d_support, VL_d_support	Heavy chain, Light chain	AIRR, IgBLAST	float	D gene alignment E-value.
	VH_j_support, VL_j_support	Heavy chain, Light chain	AIRR, IgBLAST	float	J gene alignment E-value.
	VH_v_identity, VL_v_identity	Heavy chain, Light chain	AIRR, IgBLAST	float	Fractional identity for the V gene alignment.
	VH_d_identity, VL_d_identity	Heavy chain, Light chain	AIRR, IgBLAST	float	Fractional identity for the first or only D gene alignment.
	VH_j_identity, VL_j_identity	Heavy chain, Light chain	AIRR, IgBLAST	float	Fractional identity for the J gene alignment.
	VH_v_sequence_start, VL_v_sequence_start	Heavy chain, Light chain	AIRR, IgBLAST	integer	Start position of the V gene in the query sequence (1-based closed interval).
	VH_v_sequence_end, VL_v_sequence_end	Heavy chain, Light chain	AIRR, IgBLAST	integer	End position of the V gene in the query sequence (1-based closed interval).
	VH_v_germline_start, VL_v_germline_start	Heavy chain, Light chain	AIRR, IgBLAST	integer	Alignment start position in the V gene reference sequence (1-based closed interval).
	VH_v_germline_end, VL_v_germline_end	Heavy chain, Light chain	AIRR, IgBLAST	integer	Alignment end position in the V gene reference sequence (1-based closed interval).
	VH_d_sequence_start, VL_d_sequence_start	Heavy chain, Light chain	AIRR, IgBLAST	integer	Start position of the first or only D gene in the query sequence. (1-based closed interval).
	VH_d_sequence_end, VL_d_sequence_end	Heavy chain, Light chain	AIRR, IgBLAST	integer	End position of the first or only D gene in the query sequence. (1-based closed interval).
	VH_d_germline_start, VL_d_germline_start	Heavy chain, Light chain	AIRR, IgBLAST	integer	Alignment start position in the D gene reference sequence for the first or only D gene (1-based closed interval).
	VH_d_germline_end, VL_d_germline_end	Heavy chain, Light chain	AIRR, IgBLAST	integer	Alignment end position in the D gene reference sequence for the first or only D gene (1-based closed interval).
	VH_j_sequence_start, VL_j_sequence_start	Heavy chain, Light chain	AIRR, IgBLAST	integer	Start position of the J gene in the query sequence (1-based closed interval).
	VH_j_sequence_end, VL_j_sequence_end	Heavy chain, Light chain	AIRR, IgBLAST	integer	End position of the J gene in the query sequence (1-based closed interval).
	VH_j_germline_start, VL_j_germline_start	Heavy chain, Light chain	AIRR, IgBLAST	integer	Alignment start position in the J gene reference sequence (1-based closed interval).
	VH_j_germline_end, VL_j_germline_end	Heavy chain, Light chain	AIRR, IgBLAST	integer	Alignment end position in the J gene reference sequence (1-based closed interval).
	VH_fwr1_start, VL_fwr1_start	Heavy chain, Light chain	AIRR, IgBLAST	integer	FWR1 start position in the query sequence (1-based closed interval).
	VH_fwr1_end, VL_fwr1_end	Heavy chain, Light chain	AIRR, IgBLAST	integer	FWR1 end position in the query sequence (1-based closed interval).
	VH_cdr1_start, VL_cdr1_start	Heavy chain, Light chain	AIRR, IgBLAST	integer	CDR1 start position in the query sequence (1-based closed interval).
	VH_cdr1_end, VL_cdr1_end	Heavy chain, Light chain	AIRR, IgBLAST	integer	CDR1 end position in the query sequence (1-based closed interval).
	VH_fwr2_start, VL_fwr2_start	Heavy chain, Light chain	AIRR, IgBLAST	integer	FWR2 start position in the query sequence (1-based closed interval).
	VH_fwr2_end, VL_fwr2_end	Heavy chain, Light chain	AIRR, IgBLAST	integer	FWR2 end position in the query sequence (1-based closed interval).
	VH_cdr2_start, VL_cdr2_start	Heavy chain, Light chain	AIRR, IgBLAST	integer	CDR2 start position in the query sequence (1-based closed interval).
	VH_cdr2_end, VL_cdr2_end	Heavy chain, Light chain	AIRR, IgBLAST	integer	CDR2 end position in the query sequence (1-based closed interval).
	VH_fwr3_start, VL_fwr3_start	Heavy chain, Light chain	AIRR, IgBLAST	integer	FWR3 start position in the query sequence (1-based closed interval).
	VH_fwr3_end, VL_fwr3_end	Heavy chain, Light chain	AIRR, IgBLAST	integer	FWR3 end position in the query sequence (1-based closed interval).
	VH_fwr4_start, VL_fwr4_start	Heavy chain, Light chain	AIRR, IgBLAST	integer	FWR4 start position in the query sequence (1-based closed interval).
	VH_fwr4_end, VL_fwr4_end	Heavy chain, Light chain	AIRR, IgBLAST	integer	FWR4 end position in the query sequence (1-based closed interval).
	VH_cdr3_start, VL_cdr3_start	Heavy chain, Light chain	AIRR, IgBLAST	integer	CDR3 start position in the query sequence (1-based closed interval).
	VH_cdr3_end, VL_cdr3_end	Heavy chain, Light chain	AIRR, IgBLAST	integer	CDR3 end position in the query sequence (1-based closed interval).
	VH_np1, VL_np1	Heavy chain, Light chain	AIRR, IgBLAST	string	Nucleotide sequence of the combined N/P region between the V gene and first D gene alignment or between the V gene and J gene alignments.
	VH_np1_length, VL_np1_length	Heavy chain, Light chain	AIRR, IgBLAST	integer	Number of nucleotides between the V gene and first D gene alignments or between the V gene and J gene alignments.
	VH_np2, VL_np2	Heavy chain, Light chain	AIRR, IgBLAST	string	Nucleotide sequence of the combined N/P region between either the first D gene and J gene alignments or the first D gene and second D gene alignments.
	VH_np2_length, VL_np2_length	Heavy chain, Light chain	AIRR, IgBLAST	integer	Number of nucleotides between either the first D gene and J gene alignments or the first D gene and second D gene alignments.
	VH_imgt_numbering, VL_imgt_numbering	Numbering	Antpack	list	List that matches the length of the input sequence, where each element is either a ‘-’ (indicating a gap with no numbering assignment) or a number for that amino acid. The column name changes if “kabat” is specified instead of “imgt” as a parameter in the scFv annotation step.
	VH_percent_identity, VL_percent_identity	Numbering	Antpack	float	Percent identity of the query sequence to antibody sequences; a low percent identity (less than 0.80) is an indicator of issues with the sequence.
	VH_chain_type, VL_chain_type	Numbering	Antpack	string	Type of chain as determined by Antpack (heavy or light).
	VH_err_message, VL_err_message	Numbering	Antpack	string	Error message indicating if an unexpected amino acid was found at a highly conserved position or if a non standard amino acid invalidates the sequence.
	VH_len_consistency, VL_len_consistency	Numbering	Seq2scFv	boolean	True if the inferred V-domain is the same length according to Antpack and IgBlast annotations.
	VH_start_consistency, VL_start_consistency	Numbering	Seq2scFv	boolean	True if the inferred V-domain starts at the same position according to Antpack and IgBlast annoations. Can raise the issue of “Inferred incomplete sequencing of chain” for VH.
	Variable columns depending on experiment
	CD160_P0	Counts	Seq2scFv	integer	Counts of identical sequences (encoded as SEGUID under 'sequence_id') in the specified panning round.
	CD160_P1	Counts	Seq2scFv	integer	Counts of identical sequences (encoded as SEGUID under 'sequence_id') in the specified panning round.
	CD160_P2	Counts	Seq2scFv	integer	Counts of identical sequences (encoded as SEGUID under 'sequence_id') in the specified panning round.
	CD160_P3	Counts	Seq2scFv	integer	Counts of identical sequences (encoded as SEGUID under 'sequence_id') in the specified panning round.
